# Conserved core and dynamic periphery NRC helper NLRs underpin immune receptor network evolution across Solanaceae

**DOI:** 10.64898/2026.08.10.743904

**Authors:** Liang-Yu Hou, May Htet Aung, Ian Bien Oloc-oloc, Jiorgos Kourelis, Chih-Hang Wu

## Abstract

Plant nucleotide-binding leucine-rich repeat (NLR) proteins function as intracellular immune receptors that detect pathogen-derived signals and activate defense responses. The NRC (NLR required for cell death) receptor network plays central roles in immunity of solanaceous crops, yet its evolutionary diversification across Solanaceae remains poorly understood. Here, we combined comparative phylogenomics and comprehensive functional complementation assays to investigate the evolution and functional diversification of NRC helper NLRs across nine representative species from diverse genera within the Solanaceae. Phylogenetic analyses resolved 11 NRC helper subfamilies with distinct evolutionary trajectories, revealing a conserved core and dynamic periphery within the NLR receptor network. NRC2, NRC3, and NRC4 were broadly conserved across all examined species, whereas other NRC lineages exhibited degrees of presence–absence polymorphisms, lineage-specific expansion, and rapid diversification. Comparative genomic analyses revealed highly dynamic helper–sensor NLR cluster organization, indicating substantial genomic restructuring during Solanaceae evolution. Functional assays further showed that some NRC subfamilies retained broad compatibility with multiple sensor NLRs despite extensive sequence and genomic divergence, whereas other helpers displayed lineage-specific gains and losses of compatibility, revealing extensive rewiring of helper–sensor functional connections. Together, our study provides a cross-Solanaceae evolutionary and functional atlas of the NRC immune receptor network and demonstrates how a conserved core and dynamic periphery of NRC helper NLRs underpin the evolution of immune signaling specificity across Solanaceae.
