## Supplemental Tables for "Conserved core and dynamic periphery NRC helper NLRs underpin immune receptor network evolution across Solanaceae": Table S1. Sequence database used in the study.xlsx

### Sheet: 工作表1
Table S1. Sequence database used in the study.
Species	Database version	Application	Link	Reference
Petunia inflata	v1.0	NLR tracker	https://solgenomics.net/ftp/ftp/genomes/Petunia_inflata/	Bombarely, A., Moser, M., Amrad, A. et al. Insight into the evolution of the Solanaceae from the parental genomes of Petunia hybrida. Nature Plants 2, 16074 (2016).
Nicotiana benthamiana	v2.6.1	NLR tracker	https://solgenomics.net/ftp/ftp/genomes/Nicotiana_benthamianaV261/	D’Andrea L, Sierro N, Ouadi S, Hasing T, Rinaldi E, Ivanov NV and Bombarely A (2023) Polyploid Nicotiana section Suaveolentes originated by hybridization of two ancestral Nicotiana clades. Front. Plant Sci. 14:999887.
Datura stramonium	GCA_018107945.1	NLR tracker	https://www.ncbi.nlm.nih.gov/datasets/genome/GCA_018107945.1/	Rajewski A, Carter-House D, Stajich J, Litt A. Datura genome reveals duplications of psychoactive alkaloid biosynthetic genes and high mutation rate following tissue culture. BMC Genomics. 2021
Lycium barbarum	GCA_019175385.2	NLR tracker	https://www.ncbi.nlm.nih.gov/datasets/genome/GCF_019175385.1/	Cao, YL., Li, Yl., Fan, YF. et al. Wolfberry genomes and the evolution of Lycium (Solanaceae). Commun Biol 4, 671 (2021).
Physalis floridana	GWHANUX00000000	NLR tracker	https://ngdc.cncb.ac.cn/gwh/Assembly/9765/show	Jiangjie Lu, Meifang Luo, Li Wang, Kunpeng Li, Yongyi Yu, Weifei Yang, Pichang Gong, Huihui Gao, Qiaoru Li, Jing Zhao, Lanfeng Wu, Mingshu Zhang, Xueyang Liu, Xuemei Zhang, Xian Zhang, Jieyu Kang, Tongyuan Yu, Zhimin Li, Yuannian Jiao, Huizhong Wang, Chaoying He, The Physalis floridana genome provides insights into the biochemical and morphological evolution of Physalis fruits, Horticulture Resea…
Capsicum annuum	v1.55	NLR tracker	https://solgenomics.net/ftp/ftp/genomes/Capsicum_annuum/C.annuum_cvCM334/	Kim, S., Park, M., Yeom, SI. et al. Genome sequence of the hot pepper provides insights into the evolution of pungency in Capsicum species. Nat Genet 46, 270–278 (2014)
Solanum melongena	V3	NLR tracker	https://solgenomics.net/ftp/ftp/genomes/Solanum_melongena_consortium/assembly/	Barchi, L., Pietrella, M., Venturini, L. et al. A chromosome-anchored eggplant genome sequence reveals key events in Solanaceae evolution. Sci Rep 9, 11769 (2019).
Solanum lycopersicum	SL5.0	NLR tracker	http://solomics.agis.org.cn/tomato/ftp/	The International Tomato Genome Sequencing Consortium
Solanum tuberosum	GCA_000226075.1	NLR tracker	https://www.ncbi.nlm.nih.gov/datasets/genome/GCF_000226075.1/	The Potato Genome Sequencing Consortium. Genome sequence and analysis of the tuber crop potato. Nature 475, 189–195 (2011).
