## Supplemental Tables for "Conserved core and dynamic periphery NRC helper NLRs underpin immune receptor network evolution across Solanaceae": Table S2. Number of protein sequences retained per species throughout the NLR prediction pipeline.xlsx

### Sheet: 工作表1
Table S2. Number of protein sequences retained per species throughout the NLR prediction pipeline
Species	Before filtering short sequences (< 200 a.a.)		After filtering short sequences (< 200 a.a.)
	NRC-H	NRC-S	NRC-H	NRC-S
Petunia inflata	24	177	23	159
Nicotiana benthamiana	15	108	14	75
Lycium barbarum	12	72	12	66
Datura stramonium	10	109	7	77
Physalis floridana	11	92	11	90
Capsicum annuum	17	426	12	226
Solanum melongena	9	82	8	50
Solanum lycopersicum	13	86	12	66
Solanum tuberosum	16	137	15	104
