## Supplemental Tables for "Conserved core and dynamic periphery NRC helper NLRs underpin immune receptor network evolution across Solanaceae": Table S3. List of primers used in the study.xlsx

### Sheet: 工作表1
Table S1. List of primers used in the study.
Primer ID	Name	Sequence	Comment
150001	PeinfNRC1-F_BpiI	ttcGAAGACaaCTCAaATGGCTGATGTAGCAGTAAATTTT	Peinf101Scf00094g06014.1
150002	PeinfNRC1-Rns_BpiI	ttcGAAGACttCTCGcgaaCAGAGATCAGGAGGGAAAATAGAAA	Peinf101Scf00094g06014.1
150003	PeinfNRC2-F_BpiI	ttcGAAGACaaCTCAaATGGCGGACGTTGCAGTAG	Peinf101Scf00478g10015.1
150004	PeinfNRC2-Rns_BpiI	ttcGAAGACttCTCGcgaaCAGAGATCAGGAGGGAATATCG	Peinf101Scf00478g10015.1
150007	PeinfNRC4b-Rns_BpiI	ttcGAAGACttCTCGcgaaTATAGGTATGTCCATGAACCCAGG	Peinf101Scf00805g07014.1
150008	PeinfNRC4c-F_BpiI	ttcGAAGACaaCTCAaATGGGCTTCAATGAGAAAGCG	Peinf101Scf01034g03004.1
150009	PeinfNRC4c-Rns_BpiI	ttcGAAGACttCTCGcgaaTATGACTCTGTTTCAGGAGGG	Peinf101Scf01034g03004.1
150023	PeinfNRC9_L1b-F_BpiI	ttcGAAGACaaCTCAaATGGCGGAAGTGGTAGTGAAC	Peinf101Scf00441g08041.1
150024	PeinfNRC9_L1b-Rns_BpiI	ttcGAAGACttCTCGcgaaCACTGAGTCAATTTAGGATCAGC	Peinf101Scf00441g08041.1
150025	PeinfNRC9_L1c-F_BpiI	ttcGAAGACaaCTCAaATGGCAGAAGTGGTGGTGAAC	Peinf101Scf00441g05003.1
150026	PeinfNRC9_L1c-Rns_BpiI	ttcGAAGACttCTCGcgaaCAATGCAATGCATAATGATGCC	Peinf101Scf00441g05003.1
150029	PeinfNRC9_L2d-F_BpiI	ttcGAAGACaaCTCAaATGGCAGAAATAGCAGTAGTGAA	Peinf101Scf01836g05025.1
150030	PeinfNRC9_L2d-Rns_BpiI	ttcGAAGACttCTCGcgaaTATCTAGATTTCAGACGTTTTTTATTTTGAAGC	Peinf101Scf01836g05025.1
150032	PeinfNRC0-F_BpiI	ttcGAAGACaaCTCAaATGGCAACAGCAGATTTAGGC	Peinf101Scf00968g07019.1
150033	PeinfNRC0-Rns_BpiI	ttcGAAGACttCTCGcgaaCAAGCACCACCCTGAGATGAAC	Peinf101Scf00968g07019.1
150038	PeinfNRC1_Rdm1_BpiI	ttcGAAGACttTCAGCAACATGGACCACTGT	Paired with 150001
150039	PeinfNRC1_Fdm1_BpiI	ttcGAAGACaaCTGAAGAtGCCATCGATAAG
150040	PeinfNRC1_Rdm2_BpiI	ttcGAAGACttACGGTCTATTACCTTCTGTGC
150041	PeinfNRC1_Fdm2_BpiI	ttcGAAGACaaCCGTCTaCTTGAAGAATCAAATG	Paired with 150002
150042	PeinfNRC2_Rdm1_BpiI	ttcGAAGACttaccaatggaattattgagacgg	Paired with 150003
150043	PeinfNRC2_Fdm1_BpiI	ttcGAAGACaatggtctacaggcccttc
150044	PeinfNRC2_Rdm2_BpiI	ttcGAAGACttACGGTTGATTACTTTCTCCGC
150045	PeinfNRC2_Fdm2_BpiI	ttcGAAGACaaCCGTCTaCTTGGAGGATCAA
150046	PeinfNRC2-Rns2_BpiI	ttcGAAGACttCTCGcgaaCAGAGATCAGGAGGGAATATaG
150047	PeinfNRC4b_Rdm1_BpiI	ttcGAAGACttACGACATGTCTTTATGCGACC	Paired with 150005
150048	PeinfNRC4b_Fdm1_BpiI	ttcGAAGACaaTCGTCTaCACGACtTGTTGC
150049	PeinfNRC4b_Rdm2_BpiI	ttcGAAGACttacTgATGAACTTACctgagatagc
150050	PeinfNRC4b_Fdm2_BpiI	ttcGAAGACaacAgtCTaCCTCCATTATTCGG
150051	PeinfNRC4b-Rns2_BpiI	ttcGAAGACttCTCGcgaacaCAGaGTGGCCGTAGATCC
150052	PeinfNRC9L1b_Rdm1_BpiI	ttcGAAGACttaTCCGAGAGAGTTCGCTCTG	Paired with 150023
150053	PeinfNRC9L1b_Fdm1_BpiI	ttcGAAGACaaGGAtGAAGAtGAGGTCGTTGG
150054	PeinfNRC9L1b_Rdm2_BpiI	ttcGAAGACttTTCAAACTCGGTGGGGCA
150055	PeinfNRC9L1b_Fdm2_BpiI	ttcGAAGACaaTGAAGAtCCAGGAAAAAGCATAGC
150056	PeinfNRC9L1b_Rdm3_BpiI	ttcGAAGACttCTTGGCAAGTGAGCAGAGG
150057	PeinfNRC9L1b_Fdm3_BpiI	ttcGAAGACaaCAAGAGgCCGGCGCCTATG	Paired with 150024
150058	PeinfNRC9L1c_Rdm1_BpiI	ttcGAAGACttTTCATCCaAGAGcGCTCGC	Paired with 150025
150059	PeinfNRC9L1c_Fdm1_BpiI	ttcGAAGACaaTGAAGAtGATGTTGTTGGTTTTG
150060	PeinfNRC9L1c_Rdm2_BpiI	ttcGAAGACttCAAACTCAgTtGGGCAgCT
150061	PeinfNRC9L1c_Fdm2_BpiI	ttcGAAGACaaTTTGAAGAtCCcGGAAaAAgC
150062	PeinfNRC9L1c_Rns2_BpiI	ttcGAAGACttCTCGcgaaCACTGaGTCGtTTTAGAATCAACg
150063	PeinfNRC0_Rdm1_BpiI	ttcGAAGACttAGGAAAAACTGCCAAGTAGAGG	Paired with 150032
150064	PeinfNRC0_Fdm1_BpiI	ttcGAAGACaaTCCTGAAGAtTTCCAAATTTCTGCGC
150065	PeinfNRC0_Rdm2_BpiI	ttcGAAGACttCAGGTATTCTAGTCCAGGCAAAC
150066	PeinfNRC0_Fdm2_BpiI	ttcGAAGACaaCCTGGAGACtTTAAAGTTGTTG	Paired with 150033
150129	PeNRC4b_DV-R_BsaI	ttcGGTCTCtACGACATGTCTTTATGCGACC	Paired with pAGM9121 seq-F
150130	PeNRC4b_DV-F_BsaI	ttcGGTCTCtTCGTCTaCACGtCtTGTTGCATG	Paired with pAGM9121 seq-R
150143	NRC2_Goji-RC_BsaI	ttcGGTCTCtCAAGTTCTCCACCAGAAATTCC	Paired with M13-F; use pCHW150016_pTwist-NRC2_Goji as template
150144	NRC2_Jim-FC_BsaI	ttcGGTCTCtcttgATGCAGCTGCTGCGGGAC	Paired with M13-R; use pCHW150018_pTwist-NRC2_Jim as template
150146	CaNRC2-RC_BsaI	ttcGGTCTCtctttctttcttcgacacttctggc	Paired with pUC57-F; use pCHW150038_pUC57-CaNRC2 as template
150147	CaNRC2-FC_BsaI	ttcGGTCTCtAAAGcctccggtggtagaggaagat	Paired with M13-R; use pCHW150038_pUC57-CaNRC2 as template
150148	CaNRC3-RC_BsaI	ttcGGTCTCtcttcctctcctcatcacctct	Paired with pUC57-F; use pCHW150039_pUC57-CaNRC3 as template
150149	CaNRC3-FC_BsaI	ttcGGTCTCtGAAGgctcctgtggttgaagaagat	Paired with M13-R; use pCHW150039_pUC57-CaNRC3 as template
150171	PehybNRC3-F_BsaI	ttcGGTCTCtaATGGCAGATGTAGCAGTAAAATTCC
150172	PehybNRC3-Rns_BsaI	ttcGGTCTCtCGAATACAATCCAAGATTTGGAGGGAAT
150206	PeNRC8_DV-R_BsaI	ttcGGTCTCtCGACATGTTTTTACTTGACCATCAG	D435V
150207	PeNRC8_DV-F_BsaI	ttcGGTCTCtGTCGGCTTCACGtCATGTTTCACCAG
150209	NbNRC8_DV-R_BsaI	ttcGGTCTCtCGACATGTTTTAATTTTACCATCAGC	D466V
150210	NbNRC8_DV-F_BsaI	ttcGGTCTCtGTCGTCTACACGtCATGTTGCACATG
150212	DsNRC8_DV-R_BsaI	ttcGGTCTCtCGACATGTTTTTACTTGACGACC	D484V
150213	DsNRC8_DV-F_BsaI	ttcGGTCTCtGTCGTCTACATGtCATGTTGCACCAG
150215	PfNRC8_DV-R_BsaI	ttcGGTCTCtggcatgttttcacttgaccat	D471V
150216	PfNRC8_DV-F_BsaI	ttcGGTCTCttgccgtctacatgtcttgttgcaccag
150218	PfNRC6_DV-R_BsaI	ttcGGTCTCtCGACATGTTTTTATTTGACCGTTAG	D489V
150219	PfNRC6_DV-F_BsaI	ttcGGTCTCtGTCGCGTTCATGtCATGATACATGAG
