## Supplemental Tables for "Conserved core and dynamic periphery NRC helper NLRs underpin immune receptor network evolution across Solanaceae": Table S4. List of plasmids and sequences used in the study.xlsx

### Sheet: 工作表1
Table S2. List of plasmids and sequences used in the study.
Plasmid ID	Product	Note	RE	Backbone plasmids	Antibiotic	Publication	Sequence
Level 0 and Level 1 backbone acceptor
pAGM9121		Universal Level 0 acceptor	BpiI		Spec	Weber et al., 2011; addgene #51833
pICSL86977OD		Level 1 acceptor	BsaI		Kana	Youles SynBio plasmids (unpublished); addgene #86180
Level 0 modules
pICSL50010		C-terminal 4Xmyc tag	BsaI		Spec	Engler et al., 2014; addgene #50310
pCHW150003	pagm9121_PeNRC1	Petunia hybrida cv.V26 NRC1	BsaI	pagm9121	Spec	This study	ATGGCTGATGTAGCAGTAAATTTTcTGGTAGAGAACTTGATGCAGTTGTTGCGGGACAACGCAGAGCTAATATTGGGTGTTAAAGGTGAGGCTGAGCATCTGCTTCAAGATCTTAATGACTTCAATGCATTTCTCAAGCAAGCTGCCAAGTCCCGCCGaGAAAATGATGTTCTGAAAGAATTGGTGAAGAAGATCAGAACAGTGGTCCATGTTGCTGAAGAtGCCATCGATAAGTTTGTGATTGAAGCTAAACTTCACAAGGACAaAGGAGTAAgCAGGTTGTTTGACCTTCAACATTATAAAAGAGTGAAGGATGTAGCAGTGGAGATTAAAGGTATCAGAGATAGAGTGAAAGATATCCGTACGGATAATGCTCATGGCCTTCAGGCTCTTCAAGAT…
pCHW150004	pagm9121-PeNRC2	Petunia hybrida cv.V26 NRC2	BsaI	pagm9121	Spec	This study	ATGGCGGACGTTGCAGTAGAATTTCTAgTAGAGAACTTGATGCAGCTGTTGAGGGACAAcGCTGAATTGATTCTTGACGTTAAGAGTGAGGcTGAGAGTCTGCTTCAAGATCTCAATgACTTCAATGCCTTCCTCAAGCAAGCTTCCAAGTGTCGCAGTgAGAATGAAGTTCTAAAGGAGTTGGTAAAGAATATTAcAACTGTGGTTAACTCTGCTGAAGATGCTATTGATAAGTTTGTGATTGAAGCTAAGCTTCATAAGGATAGAGGGATGGGCAGGATAcTGGATGTTAAGCATTaTAAAAGAGTGTGGGATGTAGCTGGAGAGATCAAAGgtatcagagacaaagtgaaagaaatccgtctcaataattccattggtctacaggcccttcaagat…
pCHW150005	pagm9121-PeNRC4b	Petunia hybrida cv.V26 NRC4b	BsaI	pagm9121	Spec	This study	ATGGCAGATGCAGCAGTAAATTTTCTGGCaGAGAACCTGATGCAGCTAGTAAGTGAAAATGAGGTGCTGATTAGAGGTGTAGATGACGAGTTTAGAAATCTGCtTGAACAAGTTCAACGCCTAAAAGCCTTCCTAGACGATGCTGGAAAATACAACAGTGACAGCAGTCAGTGGAAAGAGTTGGAGAAGGAGATTCAAAGAACGGTACATAGAGCTGAGGATGTCATTGATgGGTTCTTGGTCAAGGCgAAGCTGAACCAACAAAAAGGAAAAGTGGCAAGAATCGTAGATGTGGGCTTTCTTGCTGAAAATGTTGCAGCTGAGATCAAAAGCATCCATGAGAGGGTAAAGGAAATTCGCCGTAACAATCAAgAAGCTTTTCAGCCTCGTCCAGCACAG…
pCHW150006	pagm9121-PeNRC9L1b	Petunia hybrida cv.V26 NRC9L1b	BsaI	pagm9121	Spec	This study	ATGGCGGAAGTGGTAGTGAACTACTTGATCGAGAGGCTTTTAGAGTTCGGTCGaGAAAACGTTGAGCTAATTACTGGAGTACAAGATGATATCAACAATTTGGTGGCAGACCTTAAAGGGTTGAAAGCATTTcTAAAAGATGCTTCACAgATCAGTAAaAACATTGAAGGTTGGAAAAACACAATAAAAGAGATCAGAcGTGTGGTTTACAAAGCAGAAGATGCCATTGACAAATTCtTgCTTGAgGCTAAACAACATGAATACAAGAATAAAGCtATCAAaTGGATTGATATTCCTTTTTGGTTCAATGTTAGGAATGTTGCTAAAGAGATTCAGTCCATCAGAAATAGTGTAAACCAAGTACGCACTCAaAATCAAGCTATCTTGGATGCCAATACA…
pCHW150007	pagm9121-PeNRC9L1c	Petunia hybrida cv.V26 NRC9L1c	BsaI	pagm9121	Spec	This study	ATGGCAGAAGTGGTGGTGAACtACTTGATCGAGAGGCTGTTGGAATTTGGACGTGAAAATGTTGAGCTGATTaCTGGGGTACAgGACGACaTCAAcAATTTGGTGGCAGACCTTCAaGGcTTaAAAGCATTCTTgAAGgATGCTTCATGGATCAgTAGAAACACTcAAGgTTGGAAGAacACAGTGAAAGAtATcAGgGGTGTgGTTTACAAAGCtGAAGATGCAATTGACAAaTTtCTgcTTGAtGCTAAtCAACAtgAAtACAAGAATAAcGCAAtAAgATGGAcTGATaTTCCCaaCTGGTTCAATGTcaaAAATGTTgCTAAaGAaATTCAGTCCATcAgaAgTAGTGTCgACCAAGTacGcGCTCAAAATCAAgCTaTaTTGGATGcCAaTAAa…
pCHW150008	pagm9121-PeNRC0	Petunia hybrida cv.V26 NRC0	BsaI	pagm9121	Spec	This study	ATGGCAACAGCAGATTTAGGCTTTCTACTAGAAAACTTaAAGCAACTACTAGTATACAATGCAAATTTGATCATTGAAGTAAAAGATCAAGTGCAGTACCTATACAATGACTTaATTCTCTTTGAAGGATTTTTAAAAGACTGTGCAGAGAAGAGGAACAAGAATGAGACATTGAAAGCACTAGTTAAGCAAATAAGAAACATAGTCAATGAAGCTGAAGATGTTATTGAAGCTTACATAATTCAAAGATCAGTTCAAAAAGCTAGGCGGTAtATGGAGAGGTTCTTTCATATTCTTGATTATCCTGCTAAGCTTAGGGGTGTTGCTAAgGAGATTGAAGGTATTAGAGAGAAGATTAAGGATATTTATGATAATAAGAGGTTTGGATTTGAAGCACTC…
pCHW150009	pTwist-NRC0_Lan	Physalis floridana NRC0	BsaI	pTwist	chloramphenicol	This study	atgGCCGATGCTGTTGTCGAATTTCTCTTGTTAAATTTGAAACAGCTACTCCTTTATCACGTGGATTTGCTTTCAGGAGTAAAGGATCAAGTCGAGTCTCTTCATAGAGAGCTTAGTTTGATGAAAGCTTTTCTTAAGGACTCTCGGGAGAAGCGAAGTGAGTATGAATATGTCAGAGAGTTGGTAAGCCAAATCACTATCGTGGCTTATGAGGCGGAGGATATAATTGACACGTTTGTGACTAATGCGGCGATGCAAAAGGCTAGGAGCACTGTGAGGAGAGCCTTTCACGTATTTGATCACTCGTCCAGGCTTCGAAATGTTGCAAAGGAAATTGAATCGATCAAGGTGAAGGTGAAGGAGATTTATGATAAGAAGATGTTTGGGATTCAAAGCCTG…
pCHW150010	pTwist-NRC0_Goji	Lycium barbarum NRC0	BsaI	pTwist	chloramphenicol	This study	ATGGCTGATGCTGTTGTCGAATTTCTCTTGTTAAATTTGAAACAACTACTCCTTTATCATGTGGATTTGCTTTCAGGAGTAAAGGATCAAGTTGAGTCTCTTCATAGAGAGCTCAGTTTGATGAAAGCTTTTCTTAAGGACTCTCGAGAGAAGCGCAGTGAGTATGAATATGTCAGAGAGTTGGTAAGCCAAATCACCATTGTGGCTTATGAGGCAGAGGATATAATTGACACGTTCGTGACTAATGCAGCGATGCAAAAGGCTAGGAGCACTGTCAGGAGAGTCTTTCACGTATTGGATCACTCATCAAGCCTCCGGAATGTTGCAAAGGAAATTGAATCGATCAAGGTAAAGGTGAAGGAGATTTATGACAAGAAGATGTTTGGGATTCAAAACCTA…
pCHW150011	pTwist-NRC0_Jim	Datura stramonium NRC0	BsaI	pTwist	chloramphenicol	This study	ATGGCTGATGCTGTTGTCGAATTTCTCTTGTTAAATTTGAAACAGCTACTCCTTTATCATGTGGATTTGCTTTCAGGAGTAAAGGATCAAGTTGAGTCTCTTCATAGAGAGCTTAGTTTGATGAAAGCTTTTCTTAAGGACTCTCGGGAGAAGCGCAGTGAGTATGAATATGTCAGAGAGTTGGTAAGCCAAATCACCATTGTGGCTTATGAGGCGGAGGATATAATTGACATGTTTGTGACTAATGCAGCGATGCAAAAGGCTAGGAGCCCTGTCAGGAGAGTCTTTCATGTATTTGATCACTCGTCCATGCTTCGGAATGTTGCAAAGGAAATTGAATCAATCAAGGTGAAGGTGAAGGAGATTTATGATAAGAAGATGTTTGGGATTCAAAACCTA…
pCHW150012	pTwist-NRC0_Pep	Capsicum annuum NRC0	BsaI	pTwist	chloramphenicol	This study	ATGGCTGATGCTGTTGTCGAATTTCTCTTGTTAAATTTGAAACAGCTACTCCTTTATCATGTGGATTTGCTTTCAGGAGTAAAGGATCAAGTTGAATCTCTTCATAGAGAGCTTAGTTTGATGAAAGCTTTTCTTAAAGACTCTCGGGAGAAGCGCAGTGAGTATGAATATGTTAGAGAGTTGGTAAGCCAAATCACAGTTGTGGCTTATGAGGCGGAGGATATAATTGACACGTTCGTGACTAATGCAGCGATGCAAAAGGCTAGGAGCACTGTCAGGAGAGCCTTTCACGTATTTGATCACTCGTCCATGCTTCGGAATGTGGCAAAGGAAATTGAATCAATCAAGGTGAAGGTGAAGGAGATTTATGATAAGAAGATGTTTGGGATTCAAAATCTA…
pCHW150014	pTwist-NRC1_Jim	Datura stramonium NRC1	BsaI	pTwist	chloramphenicol	This study	ATGGCTGATGTAGCTGTGAATTTTCTGGTAGAGAATTTGATGCAGTTGTTGCTGGACAACGCGGAGTTAATAGTAGGAGTTAAAGGTGAGGCGGAGAATCTGCTTCAAGATCTGAGTGAATTCAATGCCTTTCTAAAGCAAGCTGCAAAGGTCCGCAGCGAAAACCCAGTTCTGAAAGAATTGGTGAAGAGTATCAGGAAAGTGGTCAATCGTGCTGAAGATGCTATTGATAAGTTCGTAATCGAAGCTAAGCTTCACAAGAAGAGAGGATTAACCAGGTTGTTGGACATTGCTCATTATAAAAGAGTGAAGGATGTTGCAGTGGAGATTAAAGGTATCAGAGATAGAGTTACAGAAATCCGGCACAACAACACACATGGCCTTCAGGCACTTCAAGAT…
pCHW150016	pTwist-NRC2_Goji	Lycium barbarum NRC2	BsaI	pTwist	chloramphenicol	This study	ATGGCGAACGTTGCAGTGGAATTTCTGGTGGAGAACTTGATGCAGTTGCTGCGCGACAACGCGGAGCTGATACTTGGAGTTAAGGAGGAAGCAGAGAGTCTGCTATCAGATCTCAATGATTTCAACGCGTTCCTCAAGCAAGCTGACAAATGTCGCAACGAGAACGATGTTCTGAAAGAGCTGGTGAAGAAGATTAGAACAGTCGTTAACTCTGCTGAAGATGCTATTGATAAGTTTGTAATTGAAGCTAAGCTTCATAAAGATAAGGGAGTAAGCAGGTTTGTAGACTTTCCTTATTATTATAAAAGAGTGAGGGACGTAGCTAGTGAGATCAAAGGTATTAGAACTAAAGTCAAAGAGATCCGTCAGAATAATTCATATGGTCTACAGGCACTTCAA…
pCHW150017	pTwist-NRC2_Lan	Physalis floridana NRC2	BsaI	pTwist	chloramphenicol	This study	ATGGCGAATGTAGCAGTGGAATTTCTGGTGGACAACTTGATGCAGCTGCTGCGGGACAACGCGGAGCTGATTCTTGGAGTTAAGGAGGCTGCTGAAAGTCTACTTCAAGATCTCAATGATTTCAACGCTTTCCTCAAGCAAGCTGCCAAGTGCCGCAATGAGAACGACGTTCTTAAAGAATTGGTCAAGAAGATTAGAACAGTTGTTAACTCAGCTGAAGATGCTATTGATAAGTTTGTGATTGAGGCTAAGCTTCACAAGGACAAGGGAGTAACCAGGGTATTAGACCTTCCCCATTATAAAAGAGTCAGGGAGGTAGCTGGTGAGATCAAAACTATACGAAACAAAGTCAAAGAGATTCGCCAGAATAACGCTATTGGCCTTCAGGCCATTCAAGAT…
pCHW150018	pTwist-NRC2_Jim	Datura stramonium NRC2	BsaI	pTwist	chloramphenicol	This study	ATGCAGCTGCTGCGGGACAACGCGGAGCTCATACTTGGGGTTAAGGAGGCTGCTGAGAGTCTGCTTCAAGATCTGAATGATTTCAACGCCTTCCTCAAGCAAGCTGCCAAGTGTCGCAACGAGAACGACGTTCTCAAAGAACTGCTGAAGAAGATAAGAACCGTAGTTAACTCTGCTGAAGATGCTATTGATAAGTTTGTTATTGAGGCTAAACTTCACAAGGACAAAGGAGTAACCAGGGTATTAGACCTTCCCCATTATAAAAAAGTCAGGGAGGTTGCTGGCGAGATCAAAGCTATCAGAAACAAAGTTAAAGAGATCCGCCAGAATAACGCCATTGGCCTTCAGGCCCTTCAAGATGAAGATCTATCTGCCAGAGGTTTCGAAGAAAGAAAGGCT…
pCHW150019	pTwist-NRC3_Jim	Datura stramonium NRC3	BsaI	pTwist	chloramphenicol	This study	ATGGCGGATGTAGCAGTGAAGTTCCTAGTAGAAAACTTAATGCAACTATTAATCGACAACGCCGATTTGATTCTCGGAATAAAGGGTGAAGTCGAAGATCTACTCCGAGATCTCAGCGATTTCAATGCTTTCCTCAAACAAGCTGCTAAATCCCGCAGGGACAATGAGGTTTTGAAAGAAATGGTGAAGAAAATAAGGAAAGTGGTGAATGATGCTGAGGATTCGATTGATAAATTTGTGATTGAAGCTAAGAGGCATGACGATAAGAACAAATTTGCTCAGTGGTTTCATCTAACCCATGTGGCTAGAGCAAAAGGGGTGGCTGATGAGATCAAAAGTATAAGGGAAAGAGTGAAGGAAATTCGACAGAATGATGCTTATGGCCTTCAAGCTATTGCT…
pCHW150020	pTwist-NRC3_Lan	Physalis floridana NRC3	BsaI	pTwist	chloramphenicol	This study	ATGGCAGATGTAGCAGTAAAGTTCCTAGTAGAAAATCTGATGCAGCTATTAATTGATAACGCTGATTTGATACTTGGTATAAAGGGTGAAGTTGAAGAACTACTTCGAGATCTCAGTGACTTTAATGCTTTTCTTAAGCAAGCTGCTAAATCCCGCAGGGATAATGAGGTTTTGAAAGAGATGGTGAAGAAAATAAGGAAAGTGGTAAATGATGCTGAGGATTCCATTGATAAATTTGTGATTGAAGCTAAGAGACATGACGATAAGAACAAATTTCTTCAGTGGTTTCATCTTACACATGTTGCTAGAGCAAAAGGAGTGGCTGATGAGATCAAAAGTATACGAGAAAGAGTGAGGGAAATTCGAGAGAATGATTCTTATGGCCTTCAAGCTATCGCT…
pCHW150021	pTwist-NRC3_Goji	Lycium barbarum NRC3	BsaI	pTwist	chloramphenicol	This study	ATGGCAGATGTAGCAGTGAAGTTCCTACTAGAAAACTTGCTGCAACTATTGATTGACAACGCTGATTTAATTGTTGGTGTAAAAGGTGAAGTTGAAGAATTACTCAGAGATCTCAATGACTTCAATGCTTTTCTAAAACAAGCTGCTAAATCAAGAAGGGACAATGAGGTTTTGAAAGAACTGGTGAAGAAAATCAGGAAAGTGGTGAACGATGCTGAGGATTCGATTGATAAATTTGTGATTGAAGCTAAGAGACATGACGATAAAAATAAATTTCTTCAGTGGTTTCATCTTACTCATGTTGCTAGAGCTAAAGGGGTGGCCGATGAGATTAAAATTATAAGGGACAGGGTGAAGGCAATTCGTGAGGATGATGCTTATGGTCTACAAGCTATTTCA…
pCHW150022	pTwist-NRC4a_Goji	Lycium barbarum NRC4a	BsaI	pTwist	chloramphenicol	This study	ATGGCAGATGCAGTGGTGAACTTTCTGGTGGAGAACTTGTTGCAGTTATTAAGTGAAAATATTGAGCTGATTAAAGGCGTAGACGACGATTTCAAAAATTTGCTGGAAGAAGTTCAACGCCTAAAAGCCTTCTTAGACGATGCTGCGAAATTCCACAGAGACAGTGACAGCAAACAATGGGATCAGTTGGTGAAGGATATTCAAAAAACGGTACATAAAACTGAGGATGTCATTGATAAATTCCTGGTTCAATCGAAGCTGCACAGACAAAAGAATAGAGTGGGAAGAATCTTCGATGTGGGGCATATAAATACAGTCAGGGAGCTTGCAAAGGAGATCAAAGGCATCCATGAGAAGGTGAAGCAACTTCGCGAAAACAATAAAGATGCTTTCCAGCCT…
pCHW150023	pTwist-NRC4b_Goji	Lycium barbarum NRC4b	BsaI	pTwist	chloramphenicol	This study	ATGGAAGAAACAGGGGTGAATTTTCTGTGGGAGCACCTGTTACAACTGTTAAGTGAAAATGTTGAGCTGATTAAAGGTGTAGGTGGCGAATTCCAAAATTTGCGGGATGAAGTTGAACGCCTAAGAGCCTTTTTAGACGATGCTGCGCAATTCCACAGTGACAGCAATCAGTGGGATCTACTGGTGAAGGATATCCAGAAAACGGTACACAAAGCTGAGGATGTCATTGATAAATTCCTGGTTCAATCAAAGCTGCACCGAGAAAAGAATAAACTGGAAAGAATCTTCGATGTGGGGCATCTAAATACAGCCAGGGAGCTTGCAAAGGAGATCAAAGGCATCCATGAGAAGGTGAAGAAACTTCGCGAAGATAATAAAGATGCTTTCCAGCCCAGACCA…
pCHW150024	pTwist-NRC4_Lan	Physalis floridana NRC4	BsaI	pTwist	chloramphenicol	This study	ATGGCAGATGCAGTGGTGAACTTTCTGGTGGAGAACTTGTTACAGCTATTAAGTGATAATATTGAGCTAATCAGAGGCGTAGACGACGAGTTCAAAAATCTGCTGGAAGAAGTTCAACGCCTGAAAGCATTCCTTGATGATGCTGCCAAGTTCCATAGTGACAGCAAACAGTGGGAACAGTTGGTCCAGGAGATTCAAAAGACAGTACATAAAGCTGAGGATGCCATTGATAAGTTCCTGGTTCAATCCAAATTGCATCGAGATAAGAATAAGTTGGGAAGATTCTTTGATGTCAGCCATCTCGCAACAGTCAACACTCTTGCAGCTGAGATCAAGGGCATCCATGAGAAGGTGAAACAACTTCGTGAAAATAATCAACAGGCTTTCCAGCCTAAGCCA…
pCHW150026	pTwist-NRC6_Lan	Physalis floridana NRC6	BsaI	pTwist	chloramphenicol	This study	ATGGATCCACTGACTGCTGCTGCATTAACAATAGTGGTGACTTCAACAGTGAACCTTCTGGTGGAGAACTTGTCACGTCTAATAAGTTACAATTGGAAGCAGATTTCAGGTCTAAAGAGAAGTTGTGAAGATTTGCTTGAACAAGTTAAACGCCTAAACGCATTCCTAGTAGATAATGCAAATCAGAGAAGCAATAGCAGTACTCAATGGAATGTATTAGTCGATAAAATTCGACGTACAGTATATAAAGCAGAGGGTGTTATTGATAAGTTATTGGTGCAAGCTCACCTGGACCAAGAGACTCATGTGGTGAAAAAATTGGTCAAGAAACCTTACAAAGACAGGAATTTTGCAGAGGAAATCAATGAGATTCTTGAAGATGTAAAGAAAATCCTAGAA…
pCHW150027	pTwist-NRC8_Jim	Datura stramonium NRC8	BsaI	pTwist	chloramphenicol	This study	ATGGAGGATTTAAACTTGAAATCTGTAGCGTTGAGCATGGCGCGCAAAATAATGGAAAATTGGGAACTGATAACTGGTGTATGGGAAGATGCTGAAGATCTATCGACAGAAGTGGATCACTTAAAGGCGTTTCTAGACGATGCTGGCAAATGGGAACAAAGCAATAGCGAACAATGGAAACAATTTGTCAAGGAAATTCAACTTATAGTATATCAAGCTGACGATACCATTGATAAGCTTTTACTTAAGCATGAGCTGGAGAAGAAGAAAAATATAGTTAAGAGGTGTCTCAGTGCTCCTCATTATGGCAAAAACCTCAAGGACTTTGCCGTAGATATCAAAGCCATTATTAAAAAGGTGAAGAAAATGATCCAAGAAAATCAGGAATGTTTTGAGAAA…
pCHW150028	pUC57-NRC8_Lan	Physalis floridana NRC8	BsaI	pTwist	Kanamycin	This study	atggcagatgtagcactggaattagtagtggagatcctggttccgataataaaggaagcatggaagttaattgatggtgctaaagaagagactacacatcaattggttggagaacttaatcgtttaaaggccttcctaaaggatgctgctacatatcgtcaaagcaacagcgagcagtggaaaaactttgtcaaagaggtccaagttatggtatatatagctgaaggtcttattgataaggtcatggttgaggctaagctacaccaagataaaactacaattatgcagaagatagatagttttcactataacaaaaccatgaggggttttgctgatgccatcaaagccgcccttgaacaggtgaagaagattcgcgaagataatccacaggctttccag…
pCHW150029	pTwist-NRC8_ben	Nicotiana benthamiana NRC8	BsaI	pTwist	chloramphenicol	This study	ATGGCAGATGCAGTACTGAGTTTTTTGGTGGAGAATCTGTTGCAGATAATAAGTGAAAATGTGAAGCTGATTGCTGGTGCAAAGGGACAGCTTGAACTTCTGGTGGAAGAAGTTAAGACCTTTATTGCCTTCCTAGACGAAGCTGCAAAAACTCAAAGCGACAACAAGCTCTGGAAACAGTTTATCAAGGATATTCGAATTACAGTATACAAAGCTGAGGATATCATTGATAAGTTCTTGGTTCAGGCGAAGCTGCACGCAGACAAAAATATAGTTAAAAGAGGTTTGGATTATGACTATGCCGGTGCAGTCAAAGATCTCGGAGAGCAGGTCGCTATCGTCCTTAAAAAGGTGAAGAAACTACGCGAAGATTATAAACAGGCTTTTCAGCCGACGCCC…
pCHW150030	pTwist-NRC8_Pet	Petunia inflata NRC8	BsaI	pTwist	chloramphenicol	This study	ATGGCGGATGTAGCACTGCAATTTGCAATAGAGTCCCTGGTGCCCTTGATAAATGAAAACTGGAAGCTGATTAGTGGTGAAAACAAAGATTGTTCACATGATCTGGTGGATGAACTTAATTGCTTAAAAGCCTTGCTAACTGATGCTGCAAAATATCGTAAAACTAACAGCGAGCCGTGGAAACACTTTGTCAACCAAGTTCAAGTTGTAGTATATAGAGCTGAGGGTCTTATTGATAAGCTCCTGGTTCAGGTTCAAGAGAAAAATACACTTGAGGAGACTGCTGTCAGGGAACTTGCAATAAACATCATAGCCGTCCTTGAACAGGATGCTTTCCTGGAAGAAAACGAAGTTGTTGGTTTTGACGAGGAAGCCAAAAAAGTGATCGACCGCCTTGCT…
pCHW150033	pTwist-NRC9L2d_Pin	Petunia hybrida cv.V26 NRC9L2d	BsaI	pTwist	chloramphenicol	This study	ATGGCAGAAATAGCAGTAGTGAATTATATGATAGAGAGGCTGTCGGTGTTGATTACAGAAGATATTAAGCTTATCAAACCAGTAGATCCAGAGGTCGTGGACGACCTAGTAGGCGACCTTCTAGATATGAAGGAATTCATAAAAGATGCTTCAAAGATCGATAGCAACGCTCCAAGTTGGAAAGTCGCGCTGGGAGAGATAAGGAATCTAGTTTATGAAGTTGAAAATGTAGTTGACAAATTCCTAATTCAGGTTCAGATGCGCCAACATCTAAATAAGATAAGAAAATTTTTGGACCTTGGGTACATACACAGTTGTAGAAAATTTCCTGCCATCAGATATAGAGCCAATGAATTGTACGGTAAATATGAAGATATTACAGAGGCTGCTCCACCTGAA…
pCHW150034	pTwist-NRC9b_Goji	Lycium barbarum NRC9b	BsaI	pTwist	chloramphenicol	This study	ATGACTGAAGTAGCAGTGAATTACTTGGTAGAGAAGTTGTTAGAGTTAGGCCGCGAAAACGTTGAGTTGATAGCTGGGGTACAAGACGATGTGAATGATCTTGTGAATGATCTTCAAATTCTTAAGGCATTTCTTAAAGACGCTTCGAAGATAAATAGAGATACTGCTCAAGGTTGGAAGCAATCATTGAAAGAGATCAGAAATGTGGTTTACAAAGCGGAAGATTGTGTTGACAAATTTTTGGTTGAGGCCAAGCAACACCAAGATGTTCATCCAGCTGCAAAATGGATTGATGTTCCATATTGGTACAAAGTTAAAAATGTTGCTAAAGAGATTCAGTCTATCAGAGTGAAAGTGAAGGATCTTCAAGATAAATATAAACATCTTTTGGAGGCCACT…
pCHW150035	pTwist-NRC9a_Goji	Lycium barbarum NRC9a	BsaI	pTwist	chloramphenicol	This study	ATGACTGAAGTAGCAGTGAATTACTTGGTAGAGAAGTTGTTAGAGTTAGGCCGCGAAAACGTTGAGTTGATAGCTGGGGTACAAGACGATGTGAATGATCTTGTGAATGATCTTCAAATTCTCAAGGCATTTCTTAAAGACGCTTCGAAGATAAATAGAGATACTGCTCAAGGTTGGAAGCAATCATTGAAACAGATCAGAAATGTGGTTTACAAAGCGGAAGATTGTGTTGACAAATTTTTGGTTGAGGCCAAGCAACACCAAGATGTTCATCCAGCTGCAAAATGGATTGATGTTCCATATTGGTACAAAGTTAAAAATGTTGCTAAAGAGATTCAGTCCATCAGAGTGAAAGTGAAGGATCTTCAAGTTAAATATAAACATCTTTTGGAGGCCACT…
pCHW150036	pTwist-NRC9_Jim	Datura stramonium NRC9	BsaI	pTwist	chloramphenicol	This study	ATGGCTGAAGTGGCAGTGAATTATTTGGTTGAGAAGTTGTTAGAGCTAGGCCGCGAAAACGTCGAGCTGATTGCTGGTGTACAAGACGACGTTAATGGTCTTATCGCGGACCTTCGAGTTCTCAAAGCGTTCCTAAAAGACGCTTCGTTGATCGATAGAGACACCGCGCAAGGTTTTAAGCAGTCATTGAAAGAGATAAGAAATGTAGTGTACAAAGCGGAGGATTCTGTCGATAAATTCTTGGTGGAGGCTAAGCAACACCAAGAGGTTCATCCAGCTGCAAAATGGATTGATGTTCCTTATTGGATCAAAGTTAGGAATGTTGCTCAGGAGATTCAGTCCATAAGGGTTACAGTGAAGGATCTTCAAGTCAAATATAAACATCTTTTGGAGGCCACT…
pCHW150037	pTwist-Pet_05023	Petunia inflata NRC9 sensor	BsaI	pTwist	chloramphenicol	This study	ATGTCATCTAATTTATATCTGTCATCAAAGGGTCGTCTGCAACAGCTTGACGATAATTTATACCCTGAACTTTCCATAGATACAGTCAAGTTTCTTAAACGGGAATTCAAGTTCCTGGATATTTTTCTTACTTTGCATAGCTTCATAGATGGACCAAATAACATGCTCGATGTCACTCAGAAAGCACAAGATCTGTACCAAGATGCTGCAGTTGACTTTTCTGAACTGGATACCTCTCAGGTAGTAAACAAGATTTGTACCTTTAAGATGGAAATTAGAGCCAAATACACTTTTCCAAGAATATCATTACCACATTCAAAGAATGATATTGCTATTCCCAAACTTGTAACTGAATTCATCAATTCTGTGGTGGAAAATCTTCGTGATATACTAGTGAAG…
Level 1 modules
pCHW151003	pICSL86977OD+pagm9121-PeNRC1+pICSL50010	Petunia hybrida cv.V26 NRC1		pICSL86977OD	Kanamycin	This study	Same as corresponding Level 0 clone
pCHW151004	pICSL86977OD+pagm9121-PeNRC2+pICSL50010	Petunia hybrida cv.V26 NRC2		pICSL86977OD	Kanamycin	This study	Same as corresponding Level 0 clone
pCHW151005	pICSL86977OD+pagm9121-PeNRC4b+pICSL50010	Petunia hybrida cv.V26 NRC4b		pICSL86977OD	Kanamycin	This study	Same as corresponding Level 0 clone
pCHW151006	pICSL86977OD+pagm9121-PeNRC9L1b+pICSL50010	Petunia hybrida cv.V26 NRC9L1b		pICSL86977OD	Kanamycin	This study	Same as corresponding Level 0 clone
pCHW151007	pICSL86977OD+pagm9121-PeNRC9L1c+pICSL50010	Petunia hybrida cv.V26 NRC9L1c		pICSL86977OD	Kanamycin	This study	Same as corresponding Level 0 clone
pCHW151008	pICSL86977OD+pagm9121-PeNRC0+pICSL50010	Petunia hybrida cv.V26 NRC0		pICSL86977OD	Kanamycin	This study	Same as corresponding Level 0 clone
pCHW151009	pICSL86977OD+pTwist-NRC0_Lan+pICSL50010	Physalis floridana NRC0		pICSL86977OD	Kanamycin	This study	Same as corresponding Level 0 clone
pCHW151010	pICSL86977OD+pTwist-NRC0_Goji+pICSL50010	Lycium barbarum NRC0		pICSL86977OD	Kanamycin	This study	Same as corresponding Level 0 clone
pCHW151011	pICSL86977OD+pTwist-NRC0_Jim+pICSL50010	Datura stramonium NRC0		pICSL86977OD	Kanamycin	This study	Same as corresponding Level 0 clone
pCHW151012	pICSL86977OD+pTwist-NRC0_Pep+pICSL50010	Capsicum annuum NRC0		pICSL86977OD	Kanamycin	This study	Same as corresponding Level 0 clone
pCHW151013	pICSL86977OD+pTwist-NRC0-S_Jim+pICSL50010	Datura stramonium NRC0 sensor		pICSL86977OD	Kanamycin	This study	Same as corresponding Level 0 clone
pCHW151014	pICSL86977OD+pTwist-NRC1_Jim+pICSL50010	Datura stramonium NRC1		pICSL86977OD	Kanamycin	This study	Same as corresponding Level 0 clone
pCHW151015	pICSL86977OD+pTwist-Pet_06015+pICSL50010	Petunia inflata NRC1 sensor		pICSL86977OD	Kanamycin	This study	Same as corresponding Level 0 clone
pCHW151016	pICSL86977OD+pTwist-NRC2_Goji+pICSL50010	Lycium barbarum NRC2		pICSL86977OD	Kanamycin	This study	Same as corresponding Level 0 clone
pCHW151017	pICSL86977OD+pTwist-NRC2_Lan+pICSL50010	Physalis floridana NRC2		pICSL86977OD	Kanamycin	This study	Same as corresponding Level 0 clone
pCHW151018	pICSL86977OD+pTwist-NRC2_Jim+pICSL50010	Datura stramonium NRC2		pICSL86977OD	Kanamycin	This study	Same as corresponding Level 0 clone
pCHW151019	pICSL86977OD+pTwist-NRC3_Jim+pICSL50010	Datura stramonium NRC3		pICSL86977OD	Kanamycin	This study	Same as corresponding Level 0 clone
pCHW151020	pICSL86977OD+pTwist-NRC3_Lan+pICSL50010	Physalis floridana NRC3		pICSL86977OD	Kanamycin	This study	Same as corresponding Level 0 clone
pCHW151021	pICSL86977OD+pTwist-NRC3_Goji+pICSL50010	Lycium barbarum NRC3		pICSL86977OD	Kanamycin	This study	Same as corresponding Level 0 clone
pCHW151022	pICSL86977OD+pTwist-NRC4a_Goji+pICSL50010	Lycium barbarum NRC4a		pICSL86977OD	Kanamycin	This study	Same as corresponding Level 0 clone
pCHW151023	pICSL86977OD+pTwist-NRC4b_Goji+pICSL50010	Lycium barbarum NRC4b		pICSL86977OD	Kanamycin	This study	Same as corresponding Level 0 clone
pCHW151024	pICSL86977OD+pTwist-NRC4_Lan+pICSL50010	Physalis floridana NRC4		pICSL86977OD	Kanamycin	This study	Same as corresponding Level 0 clone
pCHW151025	pICSL86977OD+pTwist-SMEL_3350+pICSL50010	Solanum melongena NRC4 sensor		pICSL86977OD	Kanamycin	This study	Same as corresponding Level 0 clone
pCHW151026	pICSL86977OD+pTwist-NRC6_Lan+pICSL50010	Physalis floridana NRC6		pICSL86977OD	Kanamycin	This study	Same as corresponding Level 0 clone
pCHW151027	pICSL86977OD+pTwist-NRC8_Jim+pICSL50010	Datura stramonium NRC8		pICSL86977OD	Kanamycin	This study	Same as corresponding Level 0 clone
pCHW151028	pICSL86977OD+pUC57-NRC8_Lan+pICSL50010	Physalis floridana NRC8		pICSL86977OD	Kanamycin	This study	Same as corresponding Level 0 clone
pCHW151029	pICSL86977OD+pTwist-NRC8_ben+pICSL50010	Nicotiana benthamiana NRC8		pICSL86977OD	Kanamycin	This study	Same as corresponding Level 0 clone
pCHW151030	pICSL86977OD+pTwist-NRC8_Pet+pICSL50010	Petunia inflata NRC8		pICSL86977OD	Kanamycin	This study	Same as corresponding Level 0 clone
pCHW151033	pICSL86977OD+pTwist-NRC9L2d_Pin+pICSL50010	Petunia hybrida cv.V26 NRC9L2d		pICSL86977OD	Kanamycin	This study	Same as corresponding Level 0 clone
pCHW151034	pICSL86977OD+pTwist-NRC9b_Goji+pICSL50010	Lycium barbarum NRC9b		pICSL86977OD	Kanamycin	This study	Same as corresponding Level 0 clone
pCHW151035	pICSL86977OD+pTwist-NRC9a_Goji+pICSL50010	Lycium barbarum NRC9a		pICSL86977OD	Kanamycin	This study	Same as corresponding Level 0 clone
pCHW151036	pICSL86977OD+pTwist-NRC9_Jim+pICSL50010	Datura stramonium NRC9		pICSL86977OD	Kanamycin	This study	Same as corresponding Level 0 clone
pCHW151037	pICSL86977OD+pTwist-Pet_05023+pICSL50010	Petunia inflata NRC9 sensor		pICSL86977OD	Kanamycin	This study	Same as corresponding Level 0 clone
pCHW151141	pICSL86977OD+NRC2_Jim_curated+pICSL50010	Datura stramonium NRC2		pICSL86977OD	Kanamycin	This study	atgGCGAACGTTGCAGTGGAATTTCTGGTGGAGAACTTGATGCAGCTGCTGCGGGACAACGCGGAGCTCATACTTGGGGTTAAGGAGGCTGCTGAGAGTCTGCTTCAAGATCTGAATGATTTCAACGCCTTCCTCAAGCAAGCTGCCAAGTGTCGCAACGAGAACGACGTTCTCAAAGAACTGCTGAAGAAGATAAGAACCGTAGTTAACTCTGCTGAAGATGCTATTGATAAGTTTGTTATTGAGGCTAAACTTCACAAGGACAAAGGAGTAACCAGGGTATTAGACCTTCCCCATTATAAAAAAGTCAGGGAGGTTGCTGGCGAGATCAAAGCTATCAGAAACAAAGTTAAAGAGATCCGCCAGAATAACGCCATTGGCCTTCAGGCCCTTCAAGAT…
pCHW151142	pICSL86977OD+CaNRC2_curated+pICSL50010	Capsicum annuum NRC2		pICSL86977OD	Kanamycin	This study	atggcgaacgtagctgtggaatttctggtggagaacttgatgcagctgctgcgggacaacgcagagctgattcttggggttaaggaggctgctgagagtctacttcaagatcttaatgatttcaatgctttccttaagcaagctgccaaatgccgcaacgagaacgatgttctcaaagaattggtcaagaagattagaaccgttgttaactctgctgaagatgctattgataagtttgttattgaggctaagcttcacaaggacaagggagtaaccagggtattagaccttccccattataaaagagtcagggaagtagctggcgagatcaaagctatacgaaacaaagtcagagagatccgccagaataatgccattggccttcaggcccttcaagat…
pCHW151143	pICSL86977OD+CaNRC3_curated+pICSL50010	Capsicum annuum NRC3		pICSL86977OD	Kanamycin	This study	atggcggatgtagcagtgaagttcttggttgaaaatttgatgcaattattaattgacaatgctgatttaatccttggaataaaaggtgaagttgaagatctactccgagatcttagcgactttaatgctttcctaaagcaagctgctaagtcccggagggataacgaggttttgaaagaaatggtgaagaaaataagaaaagtagtaaatgctgccgaggattcgattgataagtttgtgattgaagctaagagacatgatgataaaaacaaatttgctcaatggtttcatcttacacatgtagctagagcaaaaggtgtggctgatgagatcaaaagtataagagaaagagtgaaggaaattcgtgagaatgattcgtatggccttcaagctattgct…
pCHW151144	pICSL86977OD+PeNRC4bDV+pICSL50010	Petunia hybrida cv.V26 NRC4b autoactive		pICSL86977OD	Kanamycin	This study	atgGCAGATGCAGCAGTAAATTTTCTGGCaGAGAACCTGATGCAGCTAGTAAGTGAAAATGAGGTGCTGATTAGAGGTGTAGATGACGAGTTTAGAAATCTGCtTGAACAAGTTCAACGCCTAAAAGCCTTCCTAGACGATGCTGGAAAATACAACAGTGACAGCAGTCAGTGGAAAGAGTTGGAGAAGGAGATTCAAAGAACGGTACATAGAGCTGAGGATGTCATTGATgGGTTCTTGGTCAAGGCgAAGCTGAACCAACAAAAAGGAAAAGTGGCAAGAATCGTAGATGTGGGCTTTCTTGCTGAAAATGTTGCAGCTGAGATCAAAAGCATCCATGAGAGGGTAAAGGAAATTCGCCGTAACAATCAAgAAGCTTTTCAGCCTCGTCCAGCACAG…
pCHW151146	pICSL86977OD+PeNRC3+pICSL50010	Petunia hybrida cv. V26 NRC3		pICSL86977OD	Kanamycin	This study	atgGCAGATGTAGCAGTAAAATTCCTAGTAGAAAACTTGATGCAACTgcTACTTGACAATGCAGAATTAATAGTTGGAATAAAAGGTGAAGTTGAAAATTTACTACAAGATCTTAAAGACTTcAATGCTTTTCTTAAgCAAGCTGCTAAGTCCCGTACTGAAAATGAAGTCTTGAAAGAATTGGTTAAGAAGATAAGAAGAGTAGTTAATGAAGCTGAGGATTCGATTGATAAGTTTGTGATTGAAGCTAAGAAGCATGATGATAAAAATAAAGTGGTTCAGTTGTTTCATCTTACTCATGTAGCTAGAGTAAGAAAAGTTGCtGAAGAGATCAAAGCTATAAGGGAAAGGGTGAAGGAAATTCGAAAAAATGAATCGTATGGTCTTCAAGCTATCACT…
pCHW151147	pICSL86977OD+Hero-F_H858A+pICSL50010	Tomato HeroF autoactive		pICSL86977OD	Kanamycin	This study	atgGAAAAGGGCAAAGTGTGCCTGCCTCTTGAAGAAGAGAGGCGGAGGATTAGCGATCTGATCGATGATTTCCTGAACGGCCTGAAGAAGATCCAGAACGAGGAACAGAAGTTCATTGCCAGCAAGCTGGACCTGATTGAGAAGCTGAGGATGGAACTGCGGTTCCTTAGGACCTTCGTGCTGTTCGGTAACAGCACCAACCTGGATGATTTCTACCGGCGGATGAGCATGAACATCTCCAAGCTTGATACCCTGATCTGGTCCCTGTTCTACGAGGAAGAGGATAAGCTGATCCTGGCCAAGTACAATATGGACAGGCTTGCTCCGTACCTGATCAAAGAGATCGCCTCTATCGTTCTGCGGCTTAAGAACGTGGCAATCATCATGACCGAGGAAAAC…
pCHW151149	pICSL86977OD+CaNRC4A+pICSL50010	Pepper NRC4A		pICSL86977OD	Kanamycin	This study	atgGCTGATTGCGTGGTGAACTTCCTGGTTGAGAACCTTCTTCAGCTGCTGAGCGATAACGTCGAGCTGATCAAGGGTGTTGACGACGATTTCAAGCTGCTGCTGGAAGAGGTGAAGAGGCTTAAGGCTTTCCTGGATGACGCTGCCAAGTTCCACTCTGATTCTTCTCAGTGGGAGCAGCTGGTGCAGGATATCCAGAAGATGGTTTTCAAGGCCGAGGACGTGATCGACAAGTTCCTTGTTCAGGCTAAGCTGCACCGGAACAAGAACAAGGTCGAGCGGTTCTTCGATGTGTCTCATCTTACTACCGTGCGGGCTCTTGCTGCTGAGATTAAGGGTATTCACGAGAAGGTGAAGAAACTGCGTGAGGACAACAAGGACGCTTTCCAGCCTAAGCCT…
pCHW151151	pICSL86977OD+CaNRC4B+pICSL50010	Pepper NRC4B		pICSL86977OD	Kanamycin	This study	atgGCTGACAGGGTCGTGAACTTCTTCGTTGAGAACCTTCTGCAGCTGCTGAGCGATAACGTTGAGCTGATCAAGGGCGTTGACGACGATTTCAAGCTTCTGCTGGAAGAGGTGAAGCGGCTTAAGGCTTTCCTTGATGACGCTGCCAAGTTCCACAGCGATTCTAATCAGTGGGAGCAGCTGGTGCAGGATATTCAGAGGATGGTTTTCAAGGCCGAGGACGTGATCGATAAGTTCCTTGTGCAGGCTAAGCTGCACCGGGACAAGAACAAGGTTGGCAGATTCTTCGATGTGAGCCACCTTGCTACTGTGAGAGCTTTGGCTGCTGAGATCAAGGCTATTCACGAGAAGGTGAAGAAACTGCGTGAGGACAACAAGGACGCTTTCCAGCCTAAGCCT…
pCHW151156	pICSL86977OD+NRC8DV_Pet+pICSL50010	Petunia NRC8 autoactive version		pICSL86977OD	Kanamycin	This study	atgGCGGATGTAGCACTGCAATTTGCAATAGAGTCCCTGGTGCCCTTGATAAATGAAAACTGGAAGCTGATTAGTGGTGAAAACAAAGATTGTTCACATGATCTGGTGGATGAACTTAATTGCTTAAAAGCCTTGCTAACTGATGCTGCAAAATATCGTAAAACTAACAGCGAGCCGTGGAAACACTTTGTCAACCAAGTTCAAGTTGTAGTATATAGAGCTGAGGGTCTTATTGATAAGCTCCTGGTTCAGGTTCAAGAGAAAAATACACTTGAGGAGACTGCTGTCAGGGAACTTGCAATAAACATCATAGCCGTCCTTGAACAGGATGCTTTCCTGGAAGAAAACGAAGTTGTTGGTTTTGACGAGGAAGCCAAAAAAGTGATCGACCGCCTTGCT…
pCHW151157	pICSL86977OD+NRC8DV_ben+pICSL50010	N. benthamiana NRC8 autoactive version		pICSL86977OD	Kanamycin	This study	atgGCAGATGCAGTACTGAGTTTTTTGGTGGAGAATCTGTTGCAGATAATAAGTGAAAATGTGAAGCTGATTGCTGGTGCAAAGGGACAGCTTGAACTTCTGGTGGAAGAAGTTAAGACCTTTATTGCCTTCCTAGACGAAGCTGCAAAAACTCAAAGCGACAACAAGCTCTGGAAACAGTTTATCAAGGATATTCGAATTACAGTATACAAAGCTGAGGATATCATTGATAAGTTCTTGGTTCAGGCGAAGCTGCACGCAGACAAAAATATAGTTAAAAGAGGTTTGGATTATGACTATGCCGGTGCAGTCAAAGATCTCGGAGAGCAGGTCGCTATCGTCCTTAAAAAGGTGAAGAAACTACGCGAAGATTATAAACAGGCTTTTCAGCCGACGCCC…
pCHW151158	pICSL86977OD+NRC8DV_Jim+pICSL50010	Datura stramonium (Jimsonweed) NRC8 autoactive version		pICSL86977OD	Kanamycin	This study	atgGAGGATTTAAACTTGAAATCTGTAGCGTTGAGCATGGCGCGCAAAATAATGGAAAATTGGGAACTGATAACTGGTGTATGGGAAGATGCTGAAGATCTATCGACAGAAGTGGATCACTTAAAGGCGTTTCTAGACGATGCTGGCAAATGGGAACAAAGCAATAGCGAACAATGGAAACAATTTGTCAAGGAAATTCAACTTATAGTATATCAAGCTGACGATACCATTGATAAGCTTTTACTTAAGCATGAGCTGGAGAAGAAGAAAAATATAGTTAAGAGGTGTCTCAGTGCTCCTCATTATGGCAAAAACCTCAAGGACTTTGCCGTAGATATCAAAGCCATTATTAAAAAGGTGAAGAAAATGATCCAAGAAAATCAGGAATGTTTTGAGAAA…
pCHW151159	pICSL86977OD+NRC8DV_Lan+pICSL50010	Physalis floridana NRC8 autoactive version		pICSL86977OD	Kanamycin	This study	atggcagatgtagcactggaattagtagtggagatcctggttccgataataaaggaagcatggaagttaattgatggtgctaaagaagagactacacatcaattggttggagaacttaatcgtttaaaggccttcctaaaggatgctgctacatatcgtcaaagcaacagcgagcagtggaaaaactttgtcaaagaggtccaagttatggtatatatagctgaaggtcttattgataaggtcatggttgaggctaagctacaccaagataaaactacaattatgcagaagatagatagttttcactataacaaaaccatgaggggttttgctgatgccatcaaagccgcccttgaacaggtgaagaagattcgcgaagataatccacaggctttccag…
pCHW151160	pICSL86977OD+NRC6DV_Lan+pICSL50010	Physalis floridana NRC6 autoactive version		pICSL86977OD	Kanamycin	This study	atgGATCCACTGACTGCTGCTGCATTAACAATAGTGGTGACTTCAACAGTGAACCTTCTGGTGGAGAACTTGTCACGTCTAATAAGTTACAATTGGAAGCAGATTTCAGGTCTAAAGAGAAGTTGTGAAGATTTGCTTGAACAAGTTAAACGCCTAAACGCATTCCTAGTAGATAATGCAAATCAGAGAAGCAATAGCAGTACTCAATGGAATGTATTAGTCGATAAAATTCGACGTACAGTATATAAAGCAGAGGGTGTTATTGATAAGTTATTGGTGCAAGCTCACCTGGACCAAGAGACTCATGTGGTGAAAAAATTGGTCAAGAAACCTTACAAAGACAGGAATTTTGCAGAGGAAATCAATGAGATTCTTGAAGATGTAAAGAAAATCCTAGAA…
Others
pCHW153009	pCambia2300_CaNRC1	CA01g27920		pCambia2300	Kanamycin	Oh et al. 2023
pCHW153013	pCambia2300_CaNRC8	CA03g03390		pCambia2300	Kanamycin	Oh et al. 2023
pCHW153014	pCambia2300_CaNRC9	CA11g01460		pCambia2300	Kanamycin	Oh et al. 2023
pCHW153016	pCambia2300_CaNRC0-H-2	CA01g01540		pCambia2300	Kanamycin	Oh et al. 2023
pCHW153065	pL0M-CDS1ns-CaNRC4A	pJK-0-194			Spec
pCHW153067	pL0M-CDS1ns-CaNRC4B	pJK-0-196			Spec
pCHW153096	pJK-0-161 corrected_HeroF_H858A ns	DL144			Spec	Lüdke et al., 2025
